# GuidePro: A multi-source ensemble predictor for prioritizing sgRNAs in CRISPR/Cas9 protein knockouts

**DOI:** 10.1101/2020.07.10.197996

**Authors:** Wei He, Helen Wang, Yanjun Wei, Zhiyun Jiang, Yitao Tang, Yiwen Chen, Han Xu

## Abstract

The efficiency of CRISPR/Cas9-mediated protein knockout is determined by three factors: sequence-specific sgRNA activity, frameshift probability, and the characteristics of targeted amino acids. A number of computational methods have been developed for predicting sgRNA efficiency from different perspectives. We propose GuidePro, a two-layer ensemble predictor that enables the integration of multiple predictive methods and feature sets. GuidePro leverages information from DNA sequences, amino acids, and protein structures, and reduces the impact of dataset-specific biases. Tested on independent datasets, GuidePro demonstrated consistent superior performance in predicting phenotypes caused by protein loss-of-function. GuidePro is implemented as a web application for prioritizing sgRNAs that target protein-coding genes in human, monkey and mouse genomes, available at https://bioinformatics.mdanderson.org/apps/GuidePro.
