## Supplementary Table S2 for "GuidePro: A multi-source ensemble predictor for prioritizing sgRNAs in CRISPR/Cas9 protein knockouts"

### Sheet: Sheet1
Table S2: Summary of datasets used for comparing the performance of different methods
Name used in the study	Num. of sgRNAs	Num. of genes	Readout	Classify	Reference
doench2014	879	3	Protein assay	Dependent	Doench, et al., 2014
hart2015 Hct1162 lib1	3957	808	Cell survival	Dependent	Hart, et al, 2015
hart2015 Hela Lib1	3970	808	Cell survival	Dependent	Hart, et al, 2015
hart2015 Hela Lib2	3583	776	Cell survival	Dependent	Hart, et al, 2015
hart2015 Rpe1	3934	809	Cell survival	Dependent	Hart, et al, 2015
xu2015 HL60	1797	214	Cell survival	Dependent	Xu et al. 2015
xu2015 KBM7	1797	214	Cell survival	Dependent	Xu et al. 2015
doench2016	2320	8	Protein assay	Independent	Doench, et al., 2016
Schoonenberg2018	604	2	Cell survival	Independent	Schoonenberg, et al., 2018
Bertomeu2018 EKO	2071	215	Cell survival	Independent	Bertomeu, et al., 2018
Evers2016 RT112	365	46	Cell survival	Independent	Evers, et al., 2016
Evers2016 UMUC3	365	46	Cell survival	Independent	Evers, et al., 2016
Aguirre2016	1201	212	Cell survival	Independent	Aguirre, et al., 2016
References
Aguirre, A.J., et al. Genomic Copy Number Dictates a Gene-Independent Cell Response to CRISPR/Cas9 Targeting. Cancer Discov 2016;6(8):914-929.
Bertomeu, T., et al. A High-Resolution Genome-Wide CRISPR/Cas9 Viability Screen Reveals Structural Features and Contextual Diversity of the Human Cell-Essential Proteome. Mol Cell Biol 2018;38(1).
Doench, J.G., et al. Optimized sgRNA design to maximize activity and minimize off-target effects of CRISPR-Cas9. Nat Biotechnol 2016;34(2):184-191.
Doench, J.G., et al. Rational design of highly active sgRNAs for CRISPR-Cas9-mediated gene inactivation. Nat Biotechnol 2014;32(12):1262-1267.
Evers, B., et al. CRISPR knockout screening outperforms shRNA and CRISPRi in identifying essential genes. Nat Biotechnol 2016;34(6):631-633.
Schoonenberg, V.A.C., et al. CRISPRO: identification of functional protein coding sequences based on genome editing dense mutagenesis. Genome Biol 2018;19(1):169.
Hart, T., et al. High-Resolution CRISPR Screens Reveal Fitness Genes and Genotype-Specific Cancer Liabilities. Cell 2015;163(6): 1515-1526
Xu, H., et al. Sequence determinants of improved CRISPR sgRNA design. Genome Res 2015;25(8):1147-1157.
